# Population-Scale Landscape of Mobile Element Insertions Across 82 Diverse Indian Populations

**DOI:** 10.64898/2026.07.29.741658

**Authors:** Sagar S, Shreya Ganjigatte Srinivas, Ruchitha Gangaiah Byrohalli, Vidushi Dwivedi, Hiba Ali, Khader Valli Rupangudi, Ramesh Yelagandula, GenomeIndia Consortium, Divya Tej Sowpati, Ishaan Gupta, Pankaj Yadav, Shweta Ramdas

## Abstract

Mobile element insertions (MEIs) are a major source of structural variation in human DNA that can affect gene regulation and disrupt coding sequences. Population-scale MEI catalogs remain disproportionately skewed toward European-ancestry cohorts, with limited representation from India despite comprising nearly one-sixth of the global population and encompassing thousands of genetically distinct, largely endogamous communities. We characterized non-reference Alu and LINE1 insertions in 7,478 whole genomes from the GenomeIndia project, representing 82 populations selected to capture India’s geographic, linguistic, and social diversity. We cataloged 26,977 Alu and 7,075 LINE1 insertions, identifying 18,982 previously unreported insertions absent from existing publicly available MEI databases. Insertions bore signatures of purifying selection, depleted in exons and active chromatin and enriched in quiescent regions. MEI variants recapitulated the population structure seen in SNP data. Regulatory variation associated with MEIs was strongly population-structured, with a substantial fraction of European-defined MEI-eQTLs absent in the GenomeIndia cohort or carried at sharply different frequencies across communities, and MEIs in high linkage disequilibrium with GWAS variants. Sixty-nine insertions fell within exons, including a truncating LINE1 in *CYP2J2* carried across five populations and a community-specific Alu in *CABYR* with a founder-effect signature. Collectively, these results reveal a layer of population-specific mobile element variation in Indian populations that is not captured by existing European-anchored reference resources. These variants represent potentially novel sources of genetic variation contributing to lack of transferability of disease associations across populations.
