## Supplementary material for "Population-Scale Landscape of Mobile Element Insertions Across 82 Diverse Indian Populations": Consortium Author List

### Sheet: Sheet1
Name	Affiliation	Email	ORCID
Akkshaya Rajesh	Centre for Brain Research, Indian Institute of Science Campus, Bengaluru, Karnataka 560012 India	akkshaya.rajesh320@gmail.com	0009-0001-0018-3770
Anand Kumar	Centre for Brain Research, Indian Institute of Science Campus, Bengaluru, Karnataka 560012 India	anandkumar@cbr-iisc.ac.in	0009-0004-3880-6955
Bratati Kahali	Centre for Brain Research, Indian Institute of Science Campus, Bengaluru, Karnataka 560012 India	bratati@cbr-iisc.ac.in	0000-0003-2523-3778
Debasrija Mondal	Centre for Brain Research, Indian Institute of Science Campus, Bengaluru, Karnataka 560012 India	debasrijam@cbr-iisc.ac.in	0009-0009-9596-8084
Debdutta Chatterjee	Centre for Brain Research, Indian Institute of Science Campus, Bengaluru, Karnataka 560012 India	debdutta@cbr-iisc.ac.in	0009-0001-5528-267X
Divakar A	Centre for Brain Research, Indian Institute of Science Campus, Bengaluru, Karnataka 560012 India	divakar@cbr-iisc.ac.in	0009-0008-4208-2143
Eric Macwan	Centre for Brain Research, Indian Institute of Science Campus, Bengaluru, Karnataka 560012 India	ericmacwan@cbr-iisc.ac.in	0009-0009-0238-0127
Jothibasu V	Centre for Brain Research, Indian Institute of Science Campus, Bengaluru, Karnataka 560012 India	jothibasu@cbr-iisc.ac.in
Karthik S	Centre for Brain Research, Indian Institute of Science Campus, Bengaluru, Karnataka 560012 India	karthiks@cbr-iisc.ac.in
Khader Valli Rupanagudi	Centre for Brain Research, Indian Institute of Science Campus, Bengaluru, Karnataka 560012 India	khader@cbr-iisc.ac.in	0009-0006-5954-9710
Krithika Subramanian	Centre for Brain Research, Indian Institute of Science Campus, Bengaluru, Karnataka 560012 India	krithikas@cbr-iisc.ac.in	0009-0000-2919-9170
M. H. K. Mujawar	Centre for Brain Research, Indian Institute of Science Campus, Bengaluru, Karnataka 560012 India	hanifm@cbr-iisc.ac.in	0009-0000-5235-831X
Mohana C	Centre for Brain Research, Indian Institute of Science Campus, Bengaluru, Karnataka 560012 India	mohanc@cbr-iisc.ac.in	0009-0003-6444-4065
Prathima Arvind	Centre for Brain Research, Indian Institute of Science Campus, Bengaluru, Karnataka 560012 India	aprathima@cbr-iisc.ac.in	0000-0001-9951-7250
Priyanka Singh	Centre for Brain Research, Indian Institute of Science Campus, Bengaluru, Karnataka 560012 India	priyankas@cbr-iisc.ac.in	0009-0009-4441-2166
Raghvendra Agrawal	Centre for Brain Research, Indian Institute of Science Campus, Bengaluru, Karnataka 560012 India	araghvendra18@gmail.com	0009-0009-4583-5865
Rajesh G	Centre for Brain Research, Indian Institute of Science Campus, Bengaluru, Karnataka 560012 India	rajeshg@cbr-iisc.ac.in	0009-0006-7028-9665
Reddy P. Kommaddi	Centre for Brain Research, Indian Institute of Science Campus, Bengaluru, Karnataka 560012 India	reddy@cbr-iisc.ac.in	0000-0002-5874-944X
Rupanwita Majumder	Centre for Brain Research, Indian Institute of Science Campus, Bengaluru, Karnataka 560012 India	rupanwitamajumder.pune@gmail.com
Sagar S	Centre for Brain Research, Indian Institute of Science Campus, Bengaluru, Karnataka 560012 India	manusagar34@gmail.com	0009-0009-0410-7327
Sahana Amaresh	Centre for Brain Research, Indian Institute of Science Campus, Bengaluru, Karnataka 560012 India	sahanaa2k3@gmail.com
Samarpita Saha	Centre for Brain Research, Indian Institute of Science Campus, Bengaluru, Karnataka 560012 India	samarpita@cbr-iisc.ac.in	0009-0001-0731-9028
Sauma Suvra Majumdar	Centre for Brain Research, Indian Institute of Science Campus, Bengaluru, Karnataka 560012 India	saumasuvra@cbr-iisc.ac.in	0009-0005-9569-8302
Shafeeq KSH	Centre for Brain Research, Indian Institute of Science Campus, Bengaluru, Karnataka 560012 India	shafeeqk@cbr-iisc.ac.in	0000-0002-3976-1443
Shobha Anilkumar	Centre for Brain Research, Indian Institute of Science Campus, Bengaluru, Karnataka 560012 India	shobhaa@cbr-iisc.ac.in	0000-0002-8888-5645
Shreya Chakraborty	Centre for Brain Research, Indian Institute of Science Campus, Bengaluru, Karnataka 560012 India	cshreya@iisc.ac.in	0009-0002-4711-5617
Shweta Ramdas	Centre for Brain Research, Indian Institute of Science Campus, Bengaluru, Karnataka 560012 India	shwetaramdas@cbr-iisc.ac.in	0000-0001-8888-4661
Siddhi Jani	Centre for Brain Research, Indian Institute of Science Campus, Bengaluru, Karnataka 560012 India	siddhijani@cbr-iisc.ac.in	0000-0003-0693-419X
Sohan Angelo. A	Centre for Brain Research, Indian Institute of Science Campus, Bengaluru, Karnataka 560012 India	sohan@cbr-iisc.ac.in	0009-0006-5343-5472
Tanmay Panigrahi	Centre for Brain Research, Indian Institute of Science Campus, Bengaluru, Karnataka 560012 India	tanmayp@cbr-iisc.ac.in	0009-0005-1232-6627
Vijayalakshmi Ravindranath	Centre for Brain Research, Indian Institute of Science Campus, Bengaluru, Karnataka 560012 India	viji@cbr-iisc.ac.in
Vinayak Hosawad	Centre for Brain Research, Indian Institute of Science Campus, Bengaluru, Karnataka 560012 India	hvinayak@cbr-iisc.ac.in	0009-0006-6911-5828
Y. Narahari	Centre for Brain Research, Indian Institute of Science Campus, Bengaluru, Karnataka 560012 India	narahari@iisc.ac.in
Analabha Basu	BRIC National Institute of Biomedical Genomics, Kalyani, West Bengal 741251, India	ab1@nibmg.ac.in
Animesh Kumar Singh	BRIC National Institute of Biomedical Genomics, Kalyani, West Bengal 741251, India	aks1@nibmg.ac.in
Arghya Dey	BRIC National Institute of Biomedical Genomics, Kalyani, West Bengal 741251, India	ad2@nibmg.ac.in
Arindam Maitra	BRIC National Institute of Biomedical Genomics, Kalyani, West Bengal 741251, India	am1@nibmg.ac.in	0000-0002-0249-8856
Arnab Ghosh	BRIC National Institute of Biomedical Genomics, Kalyani, West Bengal 741251, India	ag4@nibmg.ac.in
Azad Ali	BRIC National Institute of Biomedical Genomics, Kalyani, West Bengal 741251, India	aa3@nibmg.ac.in
Chandrika Bhattacharya	BRIC National Institute of Biomedical Genomics, Kalyani, West Bengal 741251, India	cb1@nibmg.ac.in
Chitrarpita Das	BRIC National Institute of Biomedical Genomics, Kalyani, West Bengal 741251, India	chitrarpita.das@gmail.com
Debashree Tagore	BRIC National Institute of Biomedical Genomics, Kalyani, West Bengal 741251, India	debashree.tagore@gmail.com
Devashish Tripathi	BRIC National Institute of Biomedical Genomics, Kalyani, West Bengal 741251, India	dt2@nibmg.ac.in	0009-0006-6663-7532
Haya Afreen	BRIC National Institute of Biomedical Genomics, Kalyani, West Bengal 741251, India	ha1@nibmg.ac.in
Mahabub Alam	BRIC National Institute of Biomedical Genomics, Kalyani, West Bengal 741251, India	mahabuban04@gmail.com
Nasrin Parvin	BRIC National Institute of Biomedical Genomics, Kalyani, West Bengal 741251, India	p.nasrin520@gmail.com
Nidhan K Biswas	BRIC National Institute of Biomedical Genomics, Kalyani, West Bengal 741251, India	nkb1@nibmg.ac.in
Parveena Choudhury	BRIC National Institute of Biomedical Genomics, Kalyani, West Bengal 741251, India	parveena.choudhury1991@gmail.com
Poulomi Ghosh	BRIC National Institute of Biomedical Genomics, Kalyani, West Bengal 741251, India	poulomi.mpb@gmail.com
Rahul Modak	BRIC National Institute of Biomedical Genomics, Kalyani, West Bengal 741251, India	modakr398@gmail.com
Saurav Roy	BRIC National Institute of Biomedical Genomics, Kalyani, West Bengal 741251, India	sr8@nibmg.ac.in
Sayan Bhowmick	BRIC National Institute of Biomedical Genomics, Kalyani, West Bengal 741251, India	sayanbhowmick620@gmail.com
Shouvanik Sengupta	BRIC National Institute of Biomedical Genomics, Kalyani, West Bengal 741251, India	shouvanikresearch@gmail.com	0009-0003-2353-1402
Sourav Gangopadhyay	BRIC National Institute of Biomedical Genomics, Kalyani, West Bengal 741251, India	sg.differenttouch@gmail.com
Subrata Das	BRIC National Institute of Biomedical Genomics, Kalyani, West Bengal 741251, India	sd2@@nibmg.ac.in
Sukanya Dhar	BRIC National Institute of Biomedical Genomics, Kalyani, West Bengal 741251, India	sukanyadhar98@gmail.com
Suman K Paine	BRIC National Institute of Biomedical Genomics, Kalyani, West Bengal 741251, India	painesuman01@gmail.com
Vinay More	BRIC National Institute of Biomedical Genomics, Kalyani, West Bengal 741251, India	vm1@nibmg.ac.in	0009-0005-7950-3560
Rohit Bar	BRIC National Institute of Biomedical Genomics, Kalyani, West Bengal 741251, India	rohitbar84.rb@gmail.com
Aman Kumar Suryan	CSIR-Centre for Cellular and Molecular Biology, Hyderabad, Telangana 500007, India	amansuryan24@gmail.com
Deepak Kumar Kashyap	CSIR-Centre for Cellular and Molecular Biology, Hyderabad, Telangana 500007, India	deepakkumarkashyap1994@gmail.com
Devavrat Desai	CSIR-Centre for Cellular and Molecular Biology, Hyderabad, Telangana 500007, India	devd4157@gmail.com
Divya Tej Sowpati	CSIR-Centre for Cellular and Molecular Biology, Hyderabad, Telangana 500007, India	tej@ccmb.res.in
G Umapathy	CSIR-Centre for Cellular and Molecular Biology, Hyderabad, Telangana 500007, India	guma@ccmb.res.in
G Mala	CSIR-Centre for Cellular and Molecular Biology, Hyderabad, Telangana 500007, India	mala@ccmb.res.in
Hema Sindhuja Rachiraju	CSIR-Centre for Cellular and Molecular Biology, Hyderabad, Telangana 500007, India	sindhujarachiraju@gmail.com
Jagamohan Chhatai	CSIR-Centre for Cellular and Molecular Biology, Hyderabad, Telangana 500007, India	jagamohan@ccmb.res.in
Jayesh Jain	CSIR-Centre for Cellular and Molecular Biology, Hyderabad, Telangana 500007, India	jayeshjain@ccmb.res.in
K Thangaraj	CSIR-Centre for Cellular and Molecular Biology, Hyderabad, Telangana 500007, India	thangs@ccmb.res.in
Karthik Bharadwaj Tallapaka	CSIR-Centre for Cellular and Molecular Biology, Hyderabad, Telangana 500007, India	karthikt@ccmb.res.in
Karthikeyan Meenakshisundaram	CSIR-Centre for Cellular and Molecular Biology, Hyderabad, Telangana 500007, India	karthik2sundaram@gmail.com
Mahesh A	CSIR-Centre for Cellular and Molecular Biology, Hyderabad, Telangana 500007, India	mahesh_a@ccmb.res.in
Mahfuj Hassan	CSIR-Centre for Cellular and Molecular Biology, Hyderabad, Telangana 500007, India	mahfuj.hasan.786.mh@gmail.com
Neha Singh	CSIR-Centre for Cellular and Molecular Biology, Hyderabad, Telangana 500007, India	neha72681@gmail.com
Payel Mukherjee	CSIR-Centre for Cellular and Molecular Biology, Hyderabad, Telangana 500007, India	payel@csirccmb.org
Pooja Tayade	CSIR-Centre for Cellular and Molecular Biology, Hyderabad, Telangana 500007, India	poojatayade@csirccmb.org
Pratheusa Machha	CSIR-Centre for Cellular and Molecular Biology, Hyderabad, Telangana 500007, India	pratheusa@csirccmb.org
Priya Pandey	CSIR-Centre for Cellular and Molecular Biology, Hyderabad, Telangana 500007, India	priya.pp@ccmb.res.in
Sreelekshmi MS	CSIR-Centre for Cellular and Molecular Biology, Hyderabad, Telangana 500007, India	sreems@ccmb.res.in
Sriram Sudarsanam	CSIR-Centre for Cellular and Molecular Biology, Hyderabad, Telangana 500007, India	sudarsanam@ccmb.res.in
Sudhakar Digumarthi	CSIR-Centre for Cellular and Molecular Biology, Hyderabad, Telangana 500007, India	sudhakard@nirrh.res.in
Sushmita Nitta	CSIR-Centre for Cellular and Molecular Biology, Hyderabad, Telangana 500007, India	sushmitharajnitta@gmail.com
Tulasi Nagabandi	CSIR-Centre for Cellular and Molecular Biology, Hyderabad, Telangana 500007, India	tulasin@ccmb.res.in
Valli Undamatla	CSIR-Centre for Cellular and Molecular Biology, Hyderabad, Telangana 500007, India	valliundamatla@ccmb.res.in
Vasantha Kumar	CSIR-Centre for Cellular and Molecular Biology, Hyderabad, Telangana 500007, India	a.vasanthakumar1091@gmail.com
Vijaya Mohan	CSIR-Centre for Cellular and Molecular Biology, Hyderabad, Telangana 500007, India	mathvijaya23@gmail.com
Vinay K Nandicoori	CSIR-Centre for Cellular and Molecular Biology, Hyderabad, Telangana 500007, India	vinaykn@ccmb.res.in
Mohammed Faruq	CSIR Institute of Genomics and Integrative Biology, New Delhi, Delhi 110020, India	faruq.mohd@igib.in
Sridhar Sivasubbu	CSIR Institute of Genomics and Integrative Biology, New Delhi, Delhi 110020, India	sridhar.sivasubbu@gmail.com
Vinod Scaria	CSIR Institute of Genomics and Integrative Biology, New Delhi, Delhi 110020, India	drvinod@gmail.com
Mitali Mukerji	CSIR Institute of Genomics and Integrative Biology, New Delhi, Delhi 110020, India	mitali@iitj.ac.in
Pooja Sharma	CSIR Institute of Genomics and Integrative Biology, New Delhi, Delhi 110020, India	psharma.290895@gmail.com
Shreya Bari	CSIR Institute of Genomics and Integrative Biology, New Delhi, Delhi 110020, India	shreyabari636@gmail.com
Tiyasha De	CSIR Institute of Genomics and Integrative Biology, New Delhi, Delhi 110020, India	tiyade786@gmail.com
Bharathram Uppilli	CSIR Institute of Genomics and Integrative Biology, New Delhi, Delhi 110020, India	bharathram.v@igib.in
Sandeep Kumar Pal	CSIR Institute of Genomics and Integrative Biology, New Delhi, Delhi 110020, India	sandeepkumarpal403@gmail.com
Rahul Kumar Bhoyar	CSIR Institute of Genomics and Integrative Biology, New Delhi, Delhi 110020, India	rc.bhoyar23@gmail.com
Bani Jolly	CSIR Institute of Genomics and Integrative Biology, New Delhi, Delhi 110020, India	banijolly1995@gmail.com
Arushi Batra	CSIR Institute of Genomics and Integrative Biology, New Delhi, Delhi 110020, India	arushi2894@gmail.com
Shahrumi Reza	CSIR Institute of Genomics and Integrative Biology, New Delhi, Delhi 110020, India	shahrumireza98@gmail.com
Simmy Kaur	CSIR Institute of Genomics and Integrative Biology, New Delhi, Delhi 110020, India	kaursimmy2020@gmail.com
Mohammed Akbar	CSIR Institute of Genomics and Integrative Biology, New Delhi, Delhi 110020, India	mdakbar01211995@gmail.com
Ashvarya Shankar	CSIR Institute of Genomics and Integrative Biology, New Delhi, Delhi 110020, India	ashvarya16@gmail.com
Gayatri Singh	CSIR Institute of Genomics and Integrative Biology, New Delhi, Delhi 110020, India	gayatrisingh.prime@gmail.com
Suman Mudila	CSIR Institute of Genomics and Integrative Biology, New Delhi, Delhi 110020, India	sumanmudila198@gmail.com
Mahino Fatima	CSIR Institute of Genomics and Integrative Biology, New Delhi, Delhi 110020, India	mahinoalig@gmail.com
Divya Goel	CSIR Institute of Genomics and Integrative Biology, New Delhi, Delhi 110020, India	divyagoel9868@gmail.com
Saima Iram	CSIR Institute of Genomics and Integrative Biology, New Delhi, Delhi 110020, India	ms.saimaeram@gmail.com
Arun Sree Parameswaran	All India Institute of Medical Sciences, Jodhpur, Rajasthan 342005, India	srgenmed@gmail.com	0009-0002-7096-8466
Dolat Singh Shekhawat	All India Institute of Medical Sciences, Jodhpur, Rajasthan 342005, India	dolat.shek@gmail.com	0000-0002-2117-7249
Kuldeep Singh	All India Institute of Medical Sciences, Jodhpur, Rajasthan 342005, India	kulpra@gmail.com	0000-0002-9375-3233
Nayan Tada	All India Institute of Medical Sciences, Jodhpur, Rajasthan 342005, India	tadanayan@gmail.com	0000-0001-5163-4941
Praveen Sharma	All India Institute of Medical Sciences, Jodhpur, Rajasthan 342005, India	praveensharma55@gmail.com	0000-0002-8324-737X
Tanuja Rajial	All India Institute of Medical Sciences, Jodhpur, Rajasthan 342005, India	rajialtanuja@gmail.com	0009-0008-8025-8891
Varuna Vyas	All India Institute of Medical Sciences, Jodhpur, Rajasthan 342005, India	drvaruna.vyas@gmail.com	0000-0002-1927-0487
Arvinda Thoudam	BRIC Institute Of Bioresources & Sustainable development, Imphal, Manipur 795001, India	arvindathou6@gmail.com	0009-0000-0893-0972
H Moushmi Sharma	BRIC Institute Of Bioresources & Sustainable development, Imphal, Manipur 795001, India	thoinaobi5@gmail.com	0009-0002-3744-6236
Khuraijam Dolly Devi	BRIC Institute Of Bioresources & Sustainable development, Imphal, Manipur 795001, India	khdolly@hotmail.com	0009-0006-2749-3580
Nanaocha Sharma	BRIC Institute Of Bioresources & Sustainable development, Imphal, Manipur 795001, India	sharma.nanaocha@gmail.com	0000-0003-2304-0884
Teresa tangpua	BRIC Institute Of Bioresources & Sustainable development, Imphal, Manipur 795001, India	ttangpua@gmail.com	0000-0001-5978-8080
Adyasha Mishra	BRIC Institute of Life Sciences, Bhubaneswar, Odisha 751023, India	adyasha97mishra@gmail.com	0009-0000-1554-1545
Arup Ghosh	BRIC Institute of Life Sciences, Bhubaneswar, Odisha 751023, India	arupneo2@gmail.com	0000-0003-3259-0124
Deepak Jena	BRIC Institute of Life Sciences, Bhubaneswar, Odisha 751023, India	deepakjenabinf@gmail.com	0009-0004-8591-5118
Punit Prasad	BRIC Institute of Life Sciences, Bhubaneswar, Odisha 751023, India	punit@ils.res.in	0000-0002-9132-6078
Soumendu Mahapatra	BRIC Institute of Life Sciences, Bhubaneswar, Odisha 751023, India	soumendurealise@gmail.com	0000-0002-9304-6221
Sudarshana Jena	BRIC Institute of Life Sciences, Bhubaneswar, Odisha 751023, India	sudarshanajena99@gmail.com	0009-0000-1290-4048
Sudeshna Datta	BRIC Institute of Life Sciences, Bhubaneswar, Odisha 751023, India	sudeshna.datta93@gmail.com	0000-0003-0470-9079
Sunil K. Raghav	BRIC Institute of Life Sciences, Bhubaneswar, Odisha 751023, India	sunilraghav@ils.res.in	0000-0001-9913-4241
E.V. Soniya	BRIC Rajiv Gandhi Centre for Biotechnology, Thiruvananthapuram, Kerala 695014, India	evsoniya@rgcb.res.in	0000-0003-4248-3891
Abdul Jaleel	BRIC Rajiv Gandhi Centre for Biotechnology, Thiruvananthapuram, Kerala 695014, India	jaleel@rgcb.res.in	0000-0003-2536-9093
Shijulal Nelson Sathi	BRIC Rajiv Gandhi Centre for Biotechnology, Thiruvananthapuram, Kerala 695014, India	shijulalns@rgcb.res.in	0000-0002-3346-0383
M Radhakrishna Pillai	BRIC Rajiv Gandhi Centre for Biotechnology, Thiruvananthapuram, Kerala 695014, India	mrpillai@gmail.com	0009-0000-6565-9656
Abhitha Thomas	BRIC Rajiv Gandhi Centre for Biotechnology, Thiruvananthapuram, Kerala 695014, India	thabi.tom@gmail.com	0000-0002-5414-9084
Udaya Lekshmi	BRIC Rajiv Gandhi Centre for Biotechnology, Thiruvananthapuram, Kerala 695014, India	udayalekshmi27@gmail.com
Aswanth. R. A	BRIC Rajiv Gandhi Centre for Biotechnology, Thiruvananthapuram, Kerala 695014, India	aswanthra@gmail.com
Anjana S Nair	BRIC Rajiv Gandhi Centre for Biotechnology, Thiruvananthapuram, Kerala 695014, India	anjanasreekalanair@gmail.com
Vasudev Paveri	BRIC Rajiv Gandhi Centre for Biotechnology, Thiruvananthapuram, Kerala 695014, India	vasudevpaverigip@gmail.com
Amal T. S	BRIC Rajiv Gandhi Centre for Biotechnology, Thiruvananthapuram, Kerala 695014, India	amalts@rgcb.res.in
Aman Tripathi	Gujarat Biotechnology Research Centre, Gandhinagar, Gujarat 382010, India	fa1@gbrc.res.in	0009-0008-6239-7740
Bhagirath Dave	Gujarat Biotechnology Research Centre, Gandhinagar, Gujarat 382010, India	lt@gbrc.res.in	0009-0003-2886-1814
Bhumika Prajapati	Gujarat Biotechnology Research Centre, Gandhinagar, Gujarat 382010, India	bhumika.scib@gbrc.res.in	0009-0002-2105-7818
Chaitanya Joshi	Gujarat Biotechnology Research Centre, Gandhinagar, Gujarat 382010, India	director@gbrc.res.in	0000-0003-4680-2861
Madhvi Joshi	Gujarat Biotechnology Research Centre, Gandhinagar, Gujarat 382010, India	jd1-gbrc@gujarat.gov.in	0000-0003-4102-7114
Ramesh Pandit	Gujarat Biotechnology Research Centre, Gandhinagar, Gujarat 382010, India	ramesh.scib@gbrc.res.in	0000-0002-0382-7236
Sanman Samova	Gujarat Biotechnology Research Centre, Gandhinagar, Gujarat 382010, India	sanman.scib@gbrc.res.in	0000-0002-0086-6854
Ajay Malik	Indian Institute of Science Education and Research, Pune, Maharashtra 411008, India	malik.ajay@students.iiserpune.ac.in
Kajal Gaikwad	Indian Institute of Science Education and Research, Pune, Maharashtra 411008, India	kajalgaikwad820@gmail.com
LS Shashishara	Indian Institute of Science Education and Research, Pune, Maharashtra 411008, India	ls.shashidhara@iiserpune.ac.in
Mayurika Lahiri	Indian Institute of Science Education and Research, Pune, Maharashtra 411008, India	mayurika.lahiri@iiserpune.ac.in
Santosh Dixit	Indian Institute of Science Education and Research, Pune, Maharashtra 411008, India	sgdixit@gmail.com
Siddharth Gahlaut	Indian Institute of Science Education and Research, Pune, Maharashtra 411008, India	siddharthgahlaut6@gmail.com
Andrew Vanlallawma	Mizoram University, Aizawl, Mizoram 796004, India	andrew13johnhelen@gmail.com	0000-0002-1472-8284
H Lalhruaitluanga	Mizoram University, Aizawl, Mizoram 796004, India	mahruaia123@gmail.com	0000-0002-8709-1958
John Zohmingthanga	Mizoram University, Aizawl, Mizoram 796004, India	johnzo05@yahoo.co.in	0000-0001-8066-4680
Lalawmpuii Pachuau	Mizoram University, Aizawl, Mizoram 796004, India	maawmi1@yahoo.com	0000-0002-8918-3106
Lalchhandama Chhakchhuak	Mizoram University, Aizawl, Mizoram 796004, India	chhandama72@gmail.com	0009-0007-9129-2473
Lalnundanga	Mizoram University, Aizawl, Mizoram 796004, India	lalnundanga@rediffmail.com	0000-0002-5317-8852
Nachimuthu Senthil Kumar	Mizoram University, Aizawl, Mizoram 796004, India	nskmzu@gmail.com	0000-0002-0192-2133
Ranjan Jyoti Sarma	Mizoram University, Aizawl, Mizoram 796004, India	ranjanjsarma@gmail.com	0000-0002-6060-2017
Daddaladka Krishnayya Samartha	National Institute of Mental Health and Neuro Sciences, Bengaluru, Karnataka 560011, India	samarthadksagar@gmail.com
Ganesan Venkatasubramanian	National Institute of Mental Health and Neuro Sciences, Bengaluru, Karnataka 560011, India	venkat.nimhans@gmail.com
Naren P Rao	National Institute of Mental Health and Neuro Sciences, Bengaluru, Karnataka 560011, India	docnaren@gmail.com
Paranthaman V Kavya	National Institute of Mental Health and Neuro Sciences, Bengaluru, Karnataka 560011, India	kavbtlogist@gmail.com
Tejaswini S.G	National Institute of Mental Health and Neuro Sciences, Bengaluru, Karnataka 560011, India	tejaswinisg96@gmail.com
Venkataram Shivakumar	National Institute of Mental Health and Neuro Sciences, Bengaluru, Karnataka 560011, India	drshiv.nimhans@gmail.com
Bashir Ahmad Charoo	Sher-i-Kashmir Institute of Medical Sciences, Srinagar, Jammu and Kashmir 190011, India	charoobash@gmail.com	0000-0003-4458-0871
Imtiyaz Ahmad Wani	Sher-i-Kashmir Institute of Medical Sciences, Srinagar, Jammu and Kashmir 190011, India	drimtiyazwani674@gmail.com	0000-0001-6664-2266
Mahrukh Hameed Zargar	Sher-i-Kashmir Institute of Medical Sciences, Srinagar, Jammu and Kashmir 190011, India	mhameedz@gmail.com	0000-0001-6919-1528
Mohd Ashraf Ganie	Sher-i-Kashmir Institute of Medical Sciences, Srinagar, Jammu and Kashmir 190011, India	ashraf.endo@gmail.com	0000-0002-7649-6749
Murali Dharan Bashyam	BRIC-Centre for DNA Fingerprinting and Diagnostics, Hyderabad, Telangana 500039, India	bashyam@cdfd.org.in	0000-0002-1967-5249
Ashwin Dalal	BRIC-Centre for DNA Fingerprinting and Diagnostics, Hyderabad, Telangana 500039, India	adalal@cdfd.org.in	0000-0001-5929-745X
Asmita Gupta	BRIC-Centre for DNA Fingerprinting and Diagnostics, Hyderabad, Telangana 500039, India	asmitagupta@cdfd.org.in	0000-0001-9431-0277
Sumedha Avadhanula	BRIC-Centre for DNA Fingerprinting and Diagnostics, Hyderabad, Telangana 500039, India	sumedha@cdfd.org.in	0000-0002-7078-5064
Imlimaong Aier	Indian Institute of Information Technology, Allahabad, Prayagraj, Uttar Pradesh 211015, India	rss2016503@iiita.ac.in	0000-0002-3424-8405
Pritish Kumar Varadwaj	Indian Institute of Information Technology, Allahabad, Prayagraj, Uttar Pradesh 211015, India	pritish@iiita.ac.in	0000-0001-5706-2411
Rahul Semwal	Indian Institute of Information Technology, Allahabad, Prayagraj, Uttar Pradesh 211015, India	pbi2014001@iiita.ac.in	0000-0003-1757-3844
Sanjeev B. S.	Indian Institute of Information Technology, Allahabad, Prayagraj, Uttar Pradesh 211015, India	sanjeev@iiita.ac.in	0000-0002-6781-8793
Ajeya Bhat	Indian Institute of Science, Bengaluru, Karnataka 560012, India	ajeyab@iisc.ac.in	0000-0002-2578-3027
Arun Kumar	Indian Institute of Science, Bengaluru, Karnataka 560012, India	arunk@iisc.ac.in	0000-0003-0537-6560
Chirag Jain	Indian Institute of Science, Bengaluru, Karnataka 560012, India	chirag@IISc.ac.in	0000-0002-4300-0794
Nagakishore Jammula	Indian Institute of Science, Bengaluru, Karnataka 560012, India	nag.jammula@gmail.com	0009-0009-6388-2964
Sai Manasa Chadalavada	Indian Institute of Science, Bengaluru, Karnataka 560012, India	saimanasa1107@gmail.com	0009-0008-4541-7199
Yogesh Simmhan	Indian Institute of Science, Bengaluru, Karnataka 560012, India	simmhan@iisc.ac.in	0000-0003-4140-7774
Nirmal Singh Mahar	Indian Institute Of Technology Delhi, Delhi 110016, India	bez207518@dbeb.iitd.ac.in	0000-0001-6296-0494
Ishaan Gupta	Indian Institute Of Technology Delhi, Delhi 110016, India	ishaan@dbeb.iitd.ac.in	0000-0001-8934-9919
Durai Sundar	Indian Institute Of Technology Delhi, Delhi 110016, India	sundar@dbeb.iitd.ac.in	0000-0002-6549-6663
Jyoti Sharma	Indian Institute of Technology Jodhpur, Jheepasani, Rajasthan 342030, India	sharma.51@iitj.ac.in	0000-0002-6349-2722
Pankaj Yadav	Indian Institute of Technology Jodhpur, Jheepasani, Rajasthan 342030, India	pyadav@iitj.ac.in	0000-0001-7160-9209
Rajveer Singh Shekhawat	Indian Institute of Technology Jodhpur, Jheepasani, Rajasthan 342030, India	shekhawat.1@iitj.ac.in	0000-0002-7497-0558
Soham Biswas	Indian Institute of Technology Jodhpur, Jheepasani, Rajasthan 342030, India	sohambiswas8@gmail.com	0000-0002-8486-5751
Ayam Gupta	Indian Institute Of Technology Madras, Chennai, Greater Chennai, Tamil Nadu 600036, India	ayam.gupta@gmail.com	0009-0002-3608-0439
Harshita Agarwal	Indian Institute Of Technology Madras, Chennai, Greater Chennai, Tamil Nadu 600036, India	harshita010103@gmail.com
Himanshu Sinha	Indian Institute Of Technology Madras, Chennai, Greater Chennai, Tamil Nadu 600036, India	sinha@iitm.ac.in	0000-0001-7031-0491
Karthik Raman	Indian Institute Of Technology Madras, Chennai, Greater Chennai, Tamil Nadu 600036, India	kraman@dsai.iitm.ac.in	0000-0002-9311-7093
Manikandan Narayanan	Indian Institute Of Technology Madras, Chennai, Greater Chennai, Tamil Nadu 600036, India	nmanik@cse.iitm.ac.in	0000-0002-8490-4087
Venkatesh Kamaraj	Indian Institute Of Technology Madras, Chennai, Greater Chennai, Tamil Nadu 600036, India	vengatesh.vengatesh89@gmail.com	0009-0008-7309-9810
Agastya Singh	National Centre for Biological Sciences, Bengaluru, Karnataka 560065, India	agastyas@ncbs.res.in
Padinjat Raghu	National Centre for Biological Sciences, Bengaluru, Karnataka 560065, India	praghu@ncbs.res.in
Radhakrishnan Sabarinathan	National Centre for Biological Sciences, Bengaluru, Karnataka 560065, India	sabari@ncbs.res.in
Sanjay Deshpande	Indian Biological Data Centre, Faridabad, Haryana 121004, India	sanjay.deshpande@ibdc.rcb.res.in
Deepak T Nair	Indian Biological Data Centre, Faridabad, Haryana 121004, India	deepak@rcb.res.in
Saurabh Raghuvanshi	Indian Biological Data Centre, Faridabad, Haryana 121004, India
Ankit Tomar	Indian Biological Data Centre, Faridabad, Haryana 121004, India	ankittomar005@gmail.com
Kalpanath Paswan	Indian Biological Data Centre, Faridabad, Haryana 121004, India	kalpanath@ibdc.rcb.res.in
Mayuri Jain	Indian Biological Data Centre, Faridabad, Haryana 121004, India	mayuri.jain@ibdc.rcb.res.in
Ganganath Jha	Vinoba Bhave University, Hazaribagh, Jharkhand 825319	gangajharkhand@gmail.com
